# Innate antiviral systems are major defensome components that drive prophage distribution in *Acinetobacter baumannii*

**DOI:** 10.1101/2024.10.26.620419

**Authors:** Antonio Moreno-Rodríguez, Alejandro Rubio, Andrés Garzón, Younes Smani, Antonio J. Pérez-Pulido

## Abstract

Phages are guilty of killing daily almost half of bacterial cells, while bacteria have developed defense mechanisms that number in the dozens. Individual defense systems are gained and lost by genomes of the same species, depending on their fitness advantage. Thus, some genomes have a certain combination of defense systems, while other genomes act as a reservoir for the rest of the systems, thus constituting the so-called pan-immune system of the species. Here we have analyzed thousands of genomes of the bacterium *Acinetobacter baumannii*, an opportunistic pathogen of humans of great clinical concern, and we have found 81 different defense systems heterogeneously distributed. By analyzing how these systems combine, we have found that more than half of the genomes lack the universal DNA-methylating restriction-modification systems (R-M) and harbor an alternative innate SspBCDE system that performs a DNA phosphorothioate modification. In addition, the adaptive CRISPR-Cas systems could act synergistically to the R-M systems, based on their frequency of co-appearance. The presence of one or the other innate system could modulate the evolution of the genomes of this species, causing them to present a different profile of phages integrated into the bacterial genome. We have also observed that the presence of many defense systems is associated with the presence of a higher number of prophages, which could be due to the fact that the prophage carries the system, or that the bacterium would not need these systems in environments where the phage is absent.
