## Supplementary material for "Innate antiviral systems are major defensome components that drive prophage distribution in *Acinetobacter baumannii*": Suppl. Table S1

### Sheet: Best hyperparameters
Hyperparameters	Cas	CBASS	Gabija	Gao_Qat	PD-T4-5	PD-T7-5	R-M	RosmerTA	SspBCDE
Eta	0.1	0.1	0.1	0.1	0.1	0.1	0.1	0.1	0.1
Max depth	10	10	5	10	10	10	10	10	10
Min child weight	1	1	1	1	1	1	1	1	1
Subsample	1	1	0.5	1	0.5	0.5	1	1	1
Colsample by tree	0.5	1	1	1	0.5	1	0.5	1	0.5
Gamma	0.1	0.1	0.01	0.01	0.01	0.001	0.1	1	0.001
Lambda	0.001	0.1	0.01	0.1	0.1	0	0.001	0	0.1
Alpha	0.1	1	0.001	0.01	0.001	0.01	0.01	0.01	0.001

### Sheet: Scores
Score	Cas	CBASS	Gabija	Gao_Qat	PD-T4-5	PD-T7-5	R-M	RosmerTA	SspBCDE
kappa	0.79	0.44	0.69	0.52	0.37	0.36	0.71	0.59	0.79
%CC	96	96	96	77	83	83	90	90	92
AUC	0.97	0.9	0.94	0.88	0.85	0.83	0.91	0.89	0.95
Sensibility	0.74	0.29	0.82	0.63	0.32	0.33	0.68	0.52	0.99
Especificity	0.99	1	0.97	0.88	0.97	0.96	0.97	0.98	0.75
